# Community composition and the environment modulate the population dynamics of type VI secretion in human gut bacteria

**DOI:** 10.1101/2023.02.20.529031

**Authors:** Sophie Robitaille, Emilia L. Simmons, Adrian J. Verster, Emily Ann McClure, Darlene B. Royce, Evan Trus, Kerry Swartz, Daniel Schultz, Carey D. Nadell, Benjamin D. Ross

## Abstract

Understanding the relationship between the composition of the human gut microbiota and the ecological forces shaping it is of high importance as progress towards therapeutic modulation of the microbiota advances. However, given the inaccessibility of the gastrointestinal tract, our knowledge of the biogeographical and ecological relationships between physically interacting taxa has been limited to date. It has been suggested that interbacterial antagonism plays an important role in gut community dynamics, but in practice the conditions under which antagonistic behavior is favored or disfavored by selection in the gut environment are not well known. Here, using phylogenomics of bacterial isolate genomes and analysis of infant and adult fecal metagenomes, we show that the contact-dependent type VI secretion system (T6SS) is repeatedly lost from the genomes of *Bacteroides fragilis* in adults compare to infants. Although this result implies a significant fitness cost to the T6SS, but we could not identify *in vitro* conditions under which such a cost manifests. Strikingly, however, experiments in mice illustrated that the *B. fragilis* T6SS can be favored or disfavored in the gut environment, depending on the strains and species in the surrounding community and their susceptibility to T6SS antagonism. We use a variety of ecological modeling techniques to explore the possible local community structuring conditions that could underlie the results of our larger scale phylogenomic and mouse gut experimental approaches. The models illustrate robustly that the pattern of local community structuring in space can modulate the extent of interactions between T6SS-producing, sensitive, and resistant bacteria, which in turn control the balance of fitness costs and benefits of performing contact-dependent antagonistic behavior. Taken together, our genomic analyses, *in vivo* studies, and ecological theory point toward new integrative models for interrogating the evolutionary dynamics of type VI secretion and other predominant modes of antagonistic interaction in diverse microbiomes.
