## Supplementary Tables for "Community composition and the environment modulate the population dynamics of type VI secretion in human gut bacteria"

### Sheet: Supplementary Table 1
Supplementary Table 1
PhILR analysis of metagenomic compositional features associated with the presence of the B. fragilis GA3 T6SS, relates to Figure 1
sample	GA3	s__Bacteroides_massiliensis	s__Bacteroides_sartorii	s__Bacteroides_dorei	s__Bacteroides_vulgatus	s__Bacteroides_clarus	s__Bacteroides_stercoris	s__Bacteroides_eggerthii	s__Bacteroides_uniformis	ILR_Node6	ILR_Node7	ILR_Node8	ILR_Node26
SRS023829	TRUE	0	0	0	54.9333	0	0	0	0	-0.001453	-0.000994648	-0.00711906	0.00486316
SRS018888	TRUE	0	0	0	1.78854	0	1.48915	0	0.821348	-0.000529746	-0.000352837	-0.00413266	0.00505784
SRS063127	TRUE	0	0	0	66.3777	0	0	0	0	-0.00150402	-0.00103011	-0.00728408	0.00486316
SRS014412	TRUE	0	0	0	54.0319	0	6.15247	0	6.8883	-0.00144854	-0.000991547	-0.00710463	0.00397734
SRS046369	FALSE	0	0	0.0904368	10.1305	0	11.0547	0	2.74806	-0.00101275	-0.000688604	6.16761e-06	0.00602894
SRS024132	FALSE	0	0	12.4063	0	0	0	0	3.97018	0.0019942	0.00140171	0.0140609	-0.00939731
SRS015854	TRUE	0	0	0	26.0036	0	4.44621	0	11.6307	-0.00125138	-0.000854488	-0.00646688	0.00282006
SRS050520	TRUE	0	0	0	8.77141	0	32.0868	0	7.47467	-0.000958406	-0.000650825	-0.00551922	0.00604667
SRS147272	TRUE	0	0	0	0	0	0	0	0	0.00202148	0.00142068	0.00411966	0.00486316
SRS062654	TRUE	0	0	0	19.6322	0	12.3185	0	18.8979	-0.00117561	-0.000801814	-0.00622179	0.00349229
SRS077589	TRUE	0	0	0	9.93176	0	28.0671	0	5.66129	-0.0009919	-0.000674108	-0.00562756	0.00625595
SRS055982	FALSE	0	0	8.84609	22.108	0	25.1975	0	13.6912	-0.0012341	-0.000842476	0.00332092	0.00488607
SRS021484	FALSE	0	0	0.025205	18.4885	0.381237	15.8024	0	22.2463	-0.00117189	-0.000799227	-0.0016291	0.00388669
SRS098748	TRUE	0	0	25.5579	0.00195766	0	0	0	5.55234	0.0012607	0.000891811	0.0123241	-0.00986345
SRS076804	TRUE	0	0	0	0	0	6.24517	0	29.3723	0.00202148	0.00142068	0.00411966	0.00198158
SRS104485	TRUE	0	0	0	94.4041	0	0	0	0.0008476	-0.00159897	-0.00109612	-0.00759123	0.00213844
SRS076929	TRUE	0	0	0	46.835	0	0.378066	0	9.98254	-0.00141	-0.000964758	-0.00697998	-0.000224752
SRS018817	TRUE	0	0	0.000590222	8.78462	0	13.2476	0	18.3101	-0.00096278	-0.000653865	-0.00407456	0.00363231
SRS077730	TRUE	0	0	0	15.0555	0	0	0	8.01373	-0.00110405	-0.000752071	-0.00599033	-0.0103734
SRS075398	TRUE	0	0	0	42.985	0	0	0	0	-0.00138688	-0.000948682	-0.00690518	0.00486316
SRS015133	FALSE	0	0	10.8918	4.87507	0	0	0	0.0944769	-0.000827034	-0.0005595	0.00482066	-0.00420388
SRS050299	TRUE	0	0	6.62074	24.3017	0	0	0	12.8234	-0.00125891	-0.000859724	0.00298574	-0.0110268
SRS023346	TRUE	0	0	9.0845	0	0	0	0	0	0.00199495	0.00140223	0.0137891	0.00486316
SRS077086	TRUE	0	0	1.10929	36.0951	0	0	0	9.19359	-0.00136129	-0.000930893	0.00108297	-0.0105643
SRS144506	TRUE	0	0	0	2.42365	0	2.40406	0	1.60003	-0.000611663	-0.000409782	-0.00439763	0.00476416
SRS063040	TRUE	0	0	11.1597	15.7679	0	0	0	22.1536	-0.00114354	-0.000779526	0.00381824	-0.0117866
SRS1041124	TRUE	0	0	0	5.8536	0	0	0	9.90239	-0.000849374	-0.00057503	-0.00516654	-0.0106675
SRS013940	TRUE	0	0	15.9229	0.00181218	0	0	0	14.9066	0.00128122	0.000906075	0.0119742	-0.011236
SRS046712	TRUE	0	0	0	0	0	0	0	0	0.00202148	0.00142068	0.00411966	0.00486316
SRS148970	TRUE	0	0	0	52.2973	0	0	0	7.82686	-0.00143974	-0.000985432	-0.00707618	-0.0103406
SRS023583	TRUE	0	0	7.36276	5.75766	0	4.3628	0	21.6563	-0.000870955	-0.000590032	0.00433409	0.00193106
SRS048164	TRUE	0	0	0	30.1079	0.140238	15.0926	4.39949	11.2358	-0.00129089	-0.000881953	-0.00659468	0.0050623
SRS143598	TRUE	0	0	14.8237	0.00338399	0	28.4908	0	23.1068	0.00112209	0.000795454	0.0113965	0.00432104
SRS097920	TRUE	0	0	0.109225	28.1956	0	8.33412	0	10.3435	-0.00128916	-0.00088075	-0.000722069	0.00381348
SRS098655	TRUE	0	0	11.7396	0.0109703	0	0	0	6.58787	0.00081302	0.000580604	0.0101916	-0.0101011
SRS023971	TRUE	0	0	0	35.3933	0	1.88924	0	10.2419	-0.00133449	-0.000912263	-0.00673572	0.00186564
SRS1041130	TRUE	0	0	0	11.4848	0	38.2522	0	20.453	-0.00103107	-0.000701336	-0.00575425	0.00487998
SRS013476	FALSE	0	0	21.9705	0	0	0	0	6.176	0.00199283	0.00140076	0.0145592	-0.0100114
SRS045004	TRUE	9.80394	0	0	23.8034	0	12.4984	0	15.279	0.00181064	-0.000837919	-0.00638979	0.00380689
SRS144362	FALSE	0	0	0	13.226	0	0	0	20.2565	-0.00106912	-0.00072779	-0.00587735	-0.0116622
SRS015694	TRUE	0	0	0	23.583	0	9.90563	0	21.3225	-0.00122504	-0.000836176	-0.00638168	0.0030364
SRS893279	TRUE	0	0	0	5.51501	0	18.3407	0	14.0389	-0.000833312	-0.000563864	-0.00511459	0.00443142
SRS016132	FALSE	0	0	0	9.00282	0	0	0	38.6002	-0.000965426	-0.000655705	-0.00554193	-0.0125583
SRS013158	TRUE	0	0	0	52.317	0	4.33434	0	5.12611	-0.00143984	-0.000985503	-0.0070765	0.00392503
SRS043411	TRUE	0	0	0	19.8911	0	0	0	17.3369	-0.00117914	-0.000804269	-0.00623321	-0.0114459
SRS098717	TRUE	0	0	27.6996	0	0	0	0	7.02727	0.00199228	0.00140038	0.0147613	-0.0101909
SRS018313	TRUE	0	0	0	0	0	0	0	0	0.00202148	0.00142068	0.00411966	0.00486316
SRS077194	TRUE	0	0	0	12.9699	0	0	0	3.7702	-0.00106385	-0.000724126	-0.0058603	-0.00932548
SRS1041093	TRUE	0	0	0	78.9347	0	0	0	0	-0.00155073	-0.00106258	-0.00743517	0.00486316
SRS1055069	TRUE	0	0	0	5.1647	0	40.4664	0	16.7026	-0.000815619	-0.000551565	-0.00505736	0.00523588
SRS011239	TRUE	0	0	0	27.3933	0	0	0	17.4457	-0.00126541	-0.000864245	-0.00651228	-0.0114546
SRS1054928	TRUE	0	0	0	46.4338	0	0	0	0	-0.00140768	-0.000963146	-0.00697248	0.00486316
SRS015065	TRUE	1.38612	0	0	14.0876	0	9.35073	0	4.51118	0.00141972	-0.000739618	-0.00593238	0.00511884
SRS015578	TRUE	0	0	0	48.9676	0	0	0	7.99783	-0.00142201	-0.000973103	-0.00701881	-0.0103707
SRS063985	FALSE	0	0	10.733	6.19198	0	0	0	0.0660569	-0.000891462	-0.000604288	0.00459933	-0.00370743
SRS018656	TRUE	0	0.319888	0	0.00313303	0	0	0	0	0.00116863	0.00229247	0.00136451	0.00486316
SRS020233	TRUE	3.66202	0	9.30381	12.0082	0	1.25174	9.58753	14.7626	0.00170054	-0.000728176	0.00389715	0.00116171
SRS016018	TRUE	0	0	12.9158	0	0	0	13.2048	12.0743	0.0019941	0.00140165	0.014096	-0.0105849
SRS016495	TRUE	0	0	0	2.90781	0	0	0	3.59389	-0.00066076	-0.000443912	-0.00455644	-0.00925892
SRS893295	TRUE	0	0	2.60029	43.1928	0	0	0	9.00179	-0.00141172	-0.000965953	0.00166925	-0.010535
SRS024075	TRUE	0	0	0	37.0395	0	8.99565	0	10.7972	-0.00134675	-0.000920783	-0.00677536	0.00385477
SRS075878	TRUE	0	0	2.07627	23.3837	1.16079	0.0067402	0	11.3346	-0.00124576	-0.000850579	0.00200812	-0.00536426
SRS047069	TRUE	0	0	0	62.4303	0	0	0	3.5838	-0.00148749	-0.00101862	-0.00723062	-0.00925501
SRS893288	TRUE	0	0	0.237893	28.0398	0	53.9429	0	0	-0.00128952	-0.000881006	-3.90425e-05	0.0218731
SRS056259	TRUE	0	0	4.55699	18.8604	0	14.6714	0	5.98493	-0.00118968	-0.000811598	0.00288105	0.00532131
SRS062716	TRUE	0	0	0	7.86075	0	70.0475	0	6.91846	-0.000928855	-0.000630282	-0.00542364	0.00718602
SRS1041136	TRUE	0	0	42.0694	9.42009	0	0	0.000609766	0	-0.00100785	-0.000685194	0.00542463	0.00491581
SRS064276	FALSE	0	0	12.4944	0	0	0	0	4.47753	0.00199418	0.0014017	0.0140671	-0.00956444
SRS098061	FALSE	0	0	0	8.70485	0	13.4311	0	17.7101	-0.000956352	-0.000649397	-0.00551258	0.00369679
SRS048262	TRUE	0	0	0	29.5995	0.143335	15.005	4.43937	11.4966	-0.0012863	-0.000878761	-0.00657983	0.0050238
SRS018732	TRUE	0	0.267106	0	0.0151149	0	0	0	0	0.000753629	0.00196988	2.20516e-05	0.00486316
SRS055966	TRUE	0	0	0.0024854	64.1123	0	0.0135595	0	0.00284619	-0.00150169	-0.0010285	-0.00469098	0.00666798
SRS104036	TRUE	0	0	0	1.21964	0	0.683794	0	0.246012	-0.000426545	-0.000281095	-0.00379884	0.00570427
SRS1041112	TRUE	0	0	54.4601	0.00369598	0	0	5.262	13.0843	0.00109609	0.000777386	0.0124572	-0.0107253
SRS098881	TRUE	0	0	0	13.1531	0	11.141	0	6.25917	-0.00106763	-0.000726755	-0.00587253	0.00489523
SRS147022	TRUE	0	0	0	58.8615	0	0	0	0	-0.00147162	-0.00100759	-0.00717929	0.00486316
SRS1041038	TRUE	0	0	47.5313	1.43502	0	0	0	0	-0.000500881	-0.000332771	0.00717187	0.00486316
SRS020508	FALSE	0	0	0	49.7153	0	0	0	13.2911	-0.00142609	-0.000975943	-0.00703202	-0.0110766
SRS011586	TRUE	0	0	0	23.2984	0	0.962091	0	8.54601	-0.00122176	-0.0008339	-0.00637109	0.00122541
SRS019601	FALSE	0	0	0	4.73964	0	0	0	3.98006	-0.000792466	-0.00053547	-0.00498247	-0.00940076
SRS015431	FALSE	0	0	0	27.2994	0	1.61248	0	5.7128	-0.00126449	-0.000863601	-0.00650929	0.00246762
SRS1041143	TRUE	0	0	0	19.137	0	5.04138	0.889647	4.78951	-0.00116872	-0.000797026	-0.00619951	0.00449306
SRS022137	FALSE	0	0	9.35181	19.4374	0	18.8203	0	25.307	-0.00119953	-0.000818442	0.00348167	0.0036466
SRS077127	TRUE	0	0	28.3852	2.65812	0	0.00479374	0	17.5626	-0.000665822	-0.000447431	0.00618481	-0.00674547
SRS019787	TRUE	0	0	0	0	9.40438	0	0	0	0.00202148	0.00142068	0.00411966	0.00527327
SRS078419	FALSE	0	0	12.5563	0.0479714	0	0.00523268	0	3.46173	0.000417712	0.0003058	0.00897208	-0.00437578
SRS147139	TRUE	0	0	21.764	0.0021465	0	0	0	30.2402	0.00123783	0.000875915	0.0121088	-0.0122191
SRS144135	TRUE	0	0	13.3576	5.39146	0	2.41581	0	8.81788	-0.000854665	-0.000578708	0.00491082	0.00239862
SRS051610	FALSE	0.0024284	0	0.00222603	33.3506	0	0	0	15.7848	-0.000531472	-0.000905839	-0.00421181	-0.0113155
SRS016753	TRUE	0	0	0	51.7049	0	1.65904	0	4.53911	-0.00143667	-0.000983297	-0.00706624	0.00282486
SRS013215	TRUE	0	0	23.2252	0	0	0	0	0	0.0019927	0.00140067	0.0146077	0.00486316
SRS063190	TRUE	0	0	0	27.6762	0	0	0	16.4317	-0.00126818	-0.00086617	-0.00652124	-0.0113714
SRS893380	TRUE	0	0	0	61.0869	0	11.6853	0	2.30532	-0.00148163	-0.00101455	-0.00721165	0.00634641
SRS017916	TRUE	0	0	1.00147	0	0	0.150349	4.13021	2.94205	0.00200022	0.0014059	0.0118663	0.00057707
SRS893378	TRUE	0	0	0	27.9473	0	22.5752	0	4.54252	-0.00127081	-0.000867997	-0.00652974	0.00627414
SRS011084	FALSE	0	0	0.110656	19.0069	0.195995	25.2282	0	8.07655	-0.00118287	-0.000806864	-0.000366835	0.00588862
SRS1041122	TRUE	0	0	0.00507037	30.7581	0	10.0067	0	41.9812	-0.00130532	-0.000891988	-0.00345261	0.00210828
SRS015579	TRUE	3.41804	0	3.82296	4.34192	0	8.60596	0	26.885	0.00195815	-0.000536053	0.00400866	0.00252834
SRS098571	TRUE	0	0	0	28.0099	0	14.6092	0.128824	9.54817	-0.00127141	-0.000868417	-0.00653169	0.00488008
SRS019286	TRUE	0	0	20.6379	0.316824	0	0.568621	0	31.4643	-9.17348e-05	-4.83479e-05	0.00776136	-0.00128099
SRS893382	TRUE	0	0	0	39.1662	0	13.1515	0	21.3013	-0.0013618	-0.000931246	-0.00682405	0.00341238
SRS016267	TRUE	0	0	0	0	10.0216	0	0	0	0.00202148	0.00142068	0.00411966	0.00527561
SRS1041129	TRUE	0	0	0	20.2394	0	1.03991	0	10.1112	-0.00118382	-0.000807522	-0.00624835	0.00109446
SRS1055067	FALSE	0.481313	0	29.6215	0.00465897	0	0	11.1551	18.654	0.00325522	0.000736413	0.0117308	-0.0111947
SRS893383	TRUE	6.94424	0	0	19.5578	0.68572	0.00326784	3.01552	33.108	0.00176976	-0.000801102	-0.00621848	-0.00749016
SRS049402	TRUE	0	0	0.000420257	31.131	0	9.38797	0	4.94054	-0.00130323	-0.000890533	-0.0054093	0.00499774
SRS020869	TRUE	0	0	13.5498	13.7627	0	29.6274	0	0	-0.00110734	-0.000754359	0.00410607	0.0210811
SRS015264	TRUE	0	0	5.19469	37.9565	0	0	0	11.9742	-0.00137854	-0.000942885	0.00238538	-0.0109316
SRS143372	FALSE	0	0	0	20.0546	0	11.389	0	10.4882	-0.00118135	-0.000805804	-0.00624035	0.00420692
SRS074964	TRUE	0	0	0.00379862	45.6524	0	0.0109794	0	0.0174188	-0.00141111	-0.00096553	-0.00404104	0.0039296
SRS050998	FALSE	0	0	0	17.358	0	0	0	13.1649	-0.00114241	-0.000778741	-0.00611443	-0.0110633
SRS024549	TRUE	0	0	24.0439	0	0	0	0	0	0.00199262	0.00140061	0.0146379	0.00486316
SRS1041039	TRUE	0	0	5.99556	20.2942	0	5.10026	0	3.5052	-0.00121009	-0.000825786	0.0030564	0.00466835
SRS014613	FALSE	0	0	23.9067	0	0	0	0	15.1371	0.00199263	0.00140062	0.0146329	-0.0112573
SRS1055034	FALSE	0	0	10.3197	0	0	0	0	15.0089	0.00199464	0.00140202	0.0139003	-0.0112455
SRS146812	TRUE	0	0	2.1104	23.4506	0	0.568861	0	7.46588	-0.00124656	-0.000851141	0.00201985	0.000718816
SRS075773	TRUE	0	0	0	9.35212	0	5.7738	0	8.00232	-0.000975688	-0.000662838	-0.00557512	0.00368505
SRS147346	TRUE	0.954368	0	0	27.8017	0	0	0	15.8766	0.00113491	-0.000867018	-0.00652519	-0.0113236
SRS017248	TRUE	0	0	0	31.5407	0	9.28812	0	1.41537	-0.00130342	-0.000890666	-0.00663522	0.00672089
SRS022524	TRUE	0	0	4.62956	13.1695	0	0	0	32.0597	-0.00109289	-0.000744314	0.00320802	-0.0123003
SRS015095	TRUE	1.50763	0	0.0277135	13.6562	0	9.63191	0	4.54719	0.00143828	-0.000742609	-0.00128261	0.00514695
SRS020622	TRUE	0	0	0.00155664	37.984	0	0.00622655	0	1.78459	-0.00135952	-0.000929665	-0.00461542	-0.00323059
SRS1041032	TRUE	0	0	3.34831	4.06077	0	4.8994	11.8394	18.2472	-0.000774942	-0.000523287	0.00395144	0.00267723
SRS019397	TRUE	0	0	0	18.9224	0	33.3365	0	3.12436	-0.00116568	-0.000794913	-0.00618967	0.00730946
SRS017521	TRUE	0	0	0	28.6848	0	7.60255	0	6.65498	-0.00127783	-0.000872878	-0.00655245	0.00430494
SRS077117	TRUE	0	0	1.13058	37.1451	0	0	0	8.60105	-0.00136906	-0.000936299	0.00107454	-0.0104717
SRS893292	TRUE	0	0	3.43422	36.2984	0	0	0	3.45613	-0.00136551	-0.000933826	0.00206346	-0.0092046
SRS015960	TRUE	0	0	2.48813	14.15	0	3.41388	0	9.46066	-0.00111077	-0.00075674	0.00260395	0.00275788
SRS893259	TRUE	0	0	0.100841	12.7882	0	64.1154	0	0	-0.00107582	-0.000732444	-0.000102162	0.0221014
SRS077335	TRUE	0	0	0.0307877	48.645	3.10263	0.00645791	0	3.97802	-0.00143316	-0.000980858	-0.00229909	-0.00392819
SRS024388	TRUE	0	3.09328	0.467808	0	0	36.2738	0	0	0.00200063	0.00330001	0.0112027	0.0213486
SRS148159	FALSE	0	0	11.3176	5.83362	0	0	0	0.00315138	-0.000875517	-0.000593204	0.00469757	0.000464311
SRS893342	TRUE	0	0	5.57287	22.9203	0	0	0	21.0418	-0.00124272	-0.00084847	0.00288653	-0.0117151
SRS064232	TRUE	0	0	4.59719	1.16985	0	0	0	3.15208	-0.000440218	-0.0002906	0.00531302	-0.00907662
SRS058723	TRUE	0	0	0	61.9916	0	0	0	3.69503	-0.00148559	-0.0010173	-0.00722447	-0.00929749
SRS1055022	TRUE	0	0	0	39.3123	0	0	0	6.91472	-0.0013628	-0.000931944	-0.00682729	-0.0101684
SRS016335	FALSE	0.877783	0	0.0872584	7.13596	0.0330934	6.22558	0.000779192	9.86108	0.00146335	-0.000622875	0.000280581	0.00375532
SRS143342	TRUE	0	0	0	29.1514	0	0	0	15.905	-0.00128218	-0.000875903	-0.00656653	-0.0113261
SRS098644	TRUE	0	0	0	19.9021	0	9.97129	0	8.31256	-0.00117929	-0.000804373	-0.00623369	0.00435432
SRS024076	TRUE	0	0	0	33.6202	0	9.82051	0	11.767	-0.00132063	-0.000902631	-0.0066909	0.00385118
SRS014736	TRUE	0	0	0	66.0157	0	0.0828934	0	0.0681512	-0.00150254	-0.00102909	-0.00727931	0.0046993
SRS893170	TRUE	0	0	0	41.2341	0	0	0	0	-0.00137567	-0.000940889	-0.00686891	0.00486316
SRS042231	TRUE	0	0	6.79124	26.1944	0	0	0	11.9952	-0.00127919	-0.000873822	0.00294251	-0.010934
SRS146813	TRUE	0	0	0	6.3118	0	5.88678	0	21.8371	-0.000869691	-0.000589154	-0.00523226	0.00231547
SRS012902	TRUE	0	0	0	78.2773	0	0	0	0	-0.00154847	-0.00106102	-0.00742788	0.00486316
SRS013098	FALSE	0	0	3.49381	0.59207	0	0.498601	0	11.4403	-0.000255999	-0.000162538	0.00566746	-4.85435e-05
SRS015280	TRUE	0	0	5.13336	35.744	0	0	0	12.6441	-0.00136232	-0.00093161	0.0024274	-0.0110072
SRS1055043	FALSE	1.10811	0	17.2564	0.00352476	0	0	11.4802	8.14075	0.00355611	0.000787858	0.0114949	-0.0100414
SRS104636	TRUE	0	0	19.7314	0	0	0	0	13.278	0.00199309	0.00140094	0.0144655	-0.0110752
SRS011452	TRUE	0	0	40.134	0	0	0	7.14875	15.6107	0.00199139	0.00139976	0.0150847	-0.0109611
SRS043701	TRUE	0	0	10.3211	36.828	0	0	0	0	-0.00137205	-0.000938371	0.00301039	0.00486316
SRS017433	TRUE	0.342465	0	0	9.87012	0	8.06032	0	13.5391	0.00113526	-0.000672941	-0.00562213	0.00339516
SRS019267	TRUE	0	0	0	38.3354	0	0	0	9.34265	-0.00135602	-0.000927228	-0.00680535	-0.0105867
SRS077364	TRUE	0.00280312	0	0.152049	50.9328	2.88837	0.0864163	0	3.79444	-0.000618517	-0.000992123	-0.000949587	-0.000462867
SRS056519	TRUE	0	0	42.8262	0	0	0	0	14.6916	0.00199124	0.00139965	0.0151413	-0.0112158
SRS019638	FALSE	0	0	0	4.37126	0	0	0	3.63493	-0.000770655	-0.000520307	-0.00491191	-0.0092747
SRS1041149	TRUE	0	0	0	54.6233	0	0	0	0	-0.00145147	-0.000993587	-0.00711412	0.00486316
SRS014534	TRUE	0	0	0	27.3406	0	0	0	2.78468	-0.00126489	-0.000863884	-0.0065106	-0.00890439
SRS971275	TRUE	0.184877	0	0	15.4894	0	0	0	20.1394	0.000846109	-0.000757395	-0.0060151	-0.0116541
SRS057717	TRUE	0	0	13.7912	0	0	0	0	0	0.00199395	0.00140154	0.0141532	0.00486316
SRS893300	TRUE	0	0	8.00094	22.0772	0	0	0	2.69373	-0.00123348	-0.000842048	0.00323457	-0.00885824
SRS019445	TRUE	0.628778	0	0	11.7253	0	0.00231296	0	4.48116	0.00125413	-0.00070522	-0.00577233	-0.00577107
SRS142599	TRUE	0	0	0	8.50009	0	3.34274	0	12.8502	-0.000949935	-0.000644936	-0.00549182	0.00230447
SRS019068	FALSE	0	0	0	23.9449	0	1.72335	0	9.36354	-0.00122914	-0.000839031	-0.00639496	0.00186879
SRS104311	TRUE	0	0	0	0	0	6.46208	0	14.3894	0.00202148	0.00142068	0.00411966	0.00301841
SRS014855	TRUE	0	0	0	21.0096	0	5.33012	0	3.85029	-0.00119389	-0.000814522	-0.00628092	0.00459611
SRS063489	TRUE	0	0	0.00156469	7.91118	0	69.2295	0	6.89252	-0.000936579	-0.000635651	-0.00324318	0.00717572
SRS148784	TRUE	0	0	0.546856	20.0326	0	3.66732	0	16.1333	-0.00120086	-0.000819371	0.000979754	0.00211073
SRS1041094	TRUE	0	0	0	24.9675	0	0	0	18.9548	-0.00124042	-0.000846868	-0.00643143	-0.0115699
SRS075821	TRUE	0	0	0	27.7303	0	11.8587	0.295025	12.3994	-0.00126871	-0.000866536	-0.00652294	0.00426711
SRS143148	TRUE	0	0	0.0684291	28.3908	0	9.23426	0	7.88942	-0.0012899	-0.000881266	-0.0011352	0.00432544
SRS015190	TRUE	0	0	0	46.4318	0	0	0	7.21124	-0.00140767	-0.000963138	-0.00697244	-0.0102268
SRS100907	FALSE	0	0	0	13.1925	0	0	0	4.68698	-0.00106844	-0.000727315	-0.00587514	-0.00962798
SRS017247	TRUE	0	0	0	34.7584	0	8.37891	0	1.41712	-0.00132961	-0.000908871	-0.00671993	0.00658302
SRS054753	TRUE	0	0	0	32.201	0	9.30807	0	4.7806	-0.00130901	-0.000894549	-0.00665329	0.00503218
SRS147377	TRUE	0	0	0	18.282	0	56.7937	0	8.56592	-0.0011564	-0.00078846	-0.00615965	0.00661194
SRS014459	TRUE	1.36749	0	0	7.16506	0	12.7645	0	3.31691	0.0015983	-0.000612916	-0.00534283	0.00595755
SRS016095	TRUE	0	0	0.00345824	21.8745	0	0.0306493	0	1.9651	-0.00121255	-0.000827496	-0.0034783	-0.00128118
SRS053573	TRUE	0	0	0.00123018	0.0588861	0	0.0117122	0	0.0244003	0.000384427	0.000282662	0.000837484	0.00354867
SRS147653	TRUE	0	0	1.71057	1.37273	0	0	0	6.68441	-0.000480961	-0.000318923	0.00431151	-0.0101213
SRS1055099	FALSE	0.658356	0	20.8043	0	0	0	10.1743	20.1152	0.00429625	0.00140085	0.0145117	-0.0113024
SRS886701	FALSE	0	0	8.62014	16.503	0	19.2919	0	28.9711	-0.00115521	-0.000787636	0.00355334	0.00349138
SRS971276	TRUE	0	0	16.4081	6.13669	0	2.12587	6.82077	11.8822	-0.00089006	-0.000603313	0.00497729	0.00215271
SRS050925	TRUE	0	0	7.20792	3.84686	0	15.2657	0	12.6228	-0.000762188	-0.000514421	0.00466722	0.00433665
SRS143417	TRUE	0	0	0	1.5103	0	9.32831	0	1.90653	-0.000484163	-0.000321149	-0.00398522	0.00631262
SRS011061	TRUE	0	0	0	17.2773	0	0	0	0	-0.00114116	-0.000777868	-0.00611036	0.00486316
SRS1041145	FALSE	0	0	11.2063	0.00648397	0	0	0	15.799	0.000952576	0.000677617	0.0106021	-0.0113168
SRS1041141	TRUE	0	0	0	22.1311	0	0	0	6.96902	-0.00120791	-0.000824268	-0.00632627	-0.0101793
SRS142618	TRUE	0	0	0	8.43831	0	3.31329	0	11.6934	-0.000947969	-0.000643569	-0.00548546	0.00242387
SRS017622	TRUE	0	0	0	0	0	0	0	0	0.00202148	0.00142068	0.00411966	0.00486316
SRS143466	TRUE	0	0	0.169905	0.499515	0	0	0	23.8609	-0.000202949	-0.00012566	0.00317973	-0.0118898
SRS1041132	TRUE	0	4.13809	0	0.0157739	0	26.4086	0	0.0157191	0.000741841	0.00247999	-1.48278e-05	0.0143444
SRS046502	TRUE	0.0371906	0	0.0125449	5.531	0	0	0	3.90081	0.000677341	-0.000571917	-0.0011804	-0.00937281
SRS017191	TRUE	0	0	5.52809	31.2928	0	0	0	0	-0.00132664	-0.000906809	0.00260797	0.00486316

### Sheet: Supplementary Table 2
Supplementary Table 2
Bacteroides fragilis strains, related to Figure 2 phylogenetic tree
Strain	Genome accession	GA3_positive?
2_1_16	GCA_000162135.1	TRUE
2_1_56FAA	GCA_000218345.1	TRUE
DCMSKEJBY0001B	GCA_000710365.3	FALSE
DCMOUH0017B	GCA_000710375.3	TRUE
DCMOUH0018B	GCA_000724665.3	FALSE
DCMOUH0042B	GCA_000724795.2	TRUE
DCMOUH0067B	GCA_000724805.2	FALSE
DCMOUH0085B	GCA_000724815.2	TRUE
C57/B6	GCA_000944095.1	TRUE
BOB25	GCA_000965785.1	TRUE
320_BFRA	GCA_001054865.1	TRUE
322_BFRA	GCA_001054895.1	TRUE
321_BFRA	GCA_001056335.1	TRUE
884_BFRA	GCA_001058745.1	TRUE
885_BFRA	GCA_001058755.1	TRUE
894_BFRA	GCA_001058775.1	TRUE
915_BFRA	GCA_001077245.1	TRUE
	GCA_001286525.1	TRUE
C57/B6	GCA_001373095.1	TRUE
KLE1758	GCA_001580095.1	TRUE
KLE1257	GCA_001580105.1	TRUE
S14	GCA_001682215.1	TRUE
JIM10	GCA_001692695.1	TRUE
O:21	GCA_001693695.1	FALSE
BF8	GCA_001695355.1	FALSE
20793-3	GCA_001699855.1	FALSE
2-078382-3	GCA_001699865.1	TRUE
20656-2-1	GCA_001699875.1	FALSE
86-5443-2-2	GCA_001699885.1	TRUE
14-106904-1	GCA_001816225.2	TRUE
ATCC 25285	GCA_001997325.1	TRUE
	GCA_002320205.1	TRUE
CM13	GCA_002810985.1	FALSE
CL04T03C20	GCA_002810995.1	TRUE
1284	GCA_002811025.1	TRUE
US326	GCA_002811035.1	TRUE
12905	GCA_002811065.1	TRUE
078320-1	GCA_002811085.1	TRUE
Q1F2	GCA_002849695.1	FALSE
HCK-B3	GCA_003363115.1	FALSE
TM08-15	GCA_003436285.1	TRUE
TF09-1	GCA_003436935.1	TRUE
TF05-31	GCA_003437815.1	TRUE
OM06-30AC	GCA_003438775.1	TRUE
OM06-1	GCA_003438895.1	TRUE
OM05-11	GCA_003439045.1	FALSE
OM04-9BH	GCA_003439065.1	FALSE
OM02-9	GCA_003439285.1	FALSE
OM02-11	GCA_003439505.1	FALSE
OF05-13AC	GCA_003439635.1	TRUE
OF05-11AC	GCA_003439675.1	TRUE
AF27-10	GCA_003458215.1	TRUE
AF26-6	GCA_003458955.1	TRUE
OF03-7	GCA_003462955.1	FALSE
OF01-1	GCA_003463545.1	FALSE
CF01-8	GCA_003463555.1	FALSE
AF15-10LB	GCA_003464385.1	TRUE
AF14-26	GCA_003464635.1	TRUE
AF14-14AC	GCA_003465265.1	TRUE
AM47-7	GCA_003466635.1	TRUE
AM40-4AC	GCA_003468145.1	TRUE
AM31-13AC	GCA_003469305.1	TRUE
AM26-13LB	GCA_003469705.1	TRUE
AM18-6	GCA_003471465.1	TRUE
AM17-19	GCA_003471745.1	TRUE
AM16-16A	GCA_003471925.1	TRUE
AM15-16	GCA_003472025.1	TRUE
AM13-18	GCA_003472195.1	TRUE
AF46-2GN	GCA_003473955.1	TRUE
AF32-10	GCA_003475385.1	TRUE
AF33-30	GCA_003475745.1	TRUE
	GCA_003541775.1	TRUE
ISCST1982	GCA_003852685.1	TRUE
am_0171	GCA_004167855.1	TRUE
missing	GCA_004555505.1	TRUE
BFR_KZ01	GCA_004798445.1	TRUE
BFR_KZ02	GCA_004798515.1	TRUE
BFR_KZ03	GCA_004798525.1	TRUE
CCUG4856T	GCA_005706655.1	TRUE
1001175st1_C3	GCA_005844845.1	TRUE
AD135F_1B	GCA_007896575.1	TRUE
CFPLTA004_1B	GCA_007896595.1	FALSE
AD135F_3B	GCA_007896605.1	TRUE
AD126T_2B	GCA_007896675.1	TRUE
AD126T_1B	GCA_007896685.1	TRUE
HAP130N_2B	GCA_007896745.1	TRUE
TL139C_1B	GCA_007896795.1	TRUE
143	GCA_008086695.1	TRUE
GUT04	GCA_008369705.1	TRUE
BIOML-A115	GCA_008569055.1	FALSE
BIOML-A114	GCA_008569065.1	FALSE
BIOML-A113	GCA_008569115.1	FALSE
BIOML-A112	GCA_008569135.1	FALSE
BIOML-A111	GCA_008569155.1	FALSE
BIOML-A109	GCA_008569165.1	FALSE
BIOML-A108	GCA_008569175.1	FALSE
BIOML-A105	GCA_008569215.1	TRUE
BIOML-A104	GCA_008569225.1	TRUE
BIOML-A110	GCA_008569245.1	FALSE
BIOML-A107	GCA_008569265.1	FALSE
BIOML-A106	GCA_008569275.1	TRUE
BIOML-A103	GCA_008569305.1	TRUE
BIOML-A102	GCA_008569335.1	TRUE
BIOML-A101	GCA_008569345.1	TRUE
BIOML-A100	GCA_008569365.1	TRUE
BIOML-A98	GCA_008569395.1	TRUE
BIOML-A97	GCA_008569415.1	TRUE
BIOML-A95	GCA_008569425.1	TRUE
BIOML-A96	GCA_008569445.1	TRUE
BIOML-A94	GCA_008569465.1	TRUE
BIOML-A93	GCA_008569495.1	TRUE
BIOML-A91	GCA_008569515.1	TRUE
BIOML-A92	GCA_008569525.1	TRUE
BIOML-A90	GCA_008569535.1	TRUE
BIOML-A89	GCA_008569575.1	TRUE
BIOML-A88	GCA_008569595.1	TRUE
BIOML-A86	GCA_008569605.1	TRUE
BIOML-A85	GCA_008569615.1	TRUE
BIOML-A87	GCA_008569655.1	TRUE
BIOML-A84	GCA_008569675.1	TRUE
BIOML-A83	GCA_008569695.1	TRUE
BIOML-A82	GCA_008569705.1	TRUE
BIOML-A80	GCA_008569715.1	TRUE
BIOML-A81	GCA_008569755.1	TRUE
BIOML-A79	GCA_008569775.1	TRUE
BIOML-A78	GCA_008569785.1	TRUE
BIOML-A77	GCA_008569795.1	TRUE
BIOML-A76	GCA_008569805.1	TRUE
BIOML-A75	GCA_008569815.1	TRUE
BIOML-A74	GCA_008569875.1	TRUE
BIOML-A73	GCA_008569885.1	TRUE
BIOML-A70	GCA_008569905.1	TRUE
BIOML-A71	GCA_008569915.1	TRUE
BIOML-A72	GCA_008569925.1	TRUE
BIOML-A69	GCA_008569975.1	TRUE
BIOML-A67	GCA_008569995.1	TRUE
BIOML-A65	GCA_008570005.1	TRUE
BIOML-A66	GCA_008570015.1	TRUE
BIOML-A68	GCA_008570045.1	TRUE
BIOML-A64	GCA_008570065.1	TRUE
BIOML-A63	GCA_008570095.1	TRUE
BIOML-A62	GCA_008570115.1	TRUE
BIOML-A61	GCA_008570125.1	TRUE
BIOML-A59	GCA_008570135.1	TRUE
BIOML-A56	GCA_008570175.1	TRUE
BIOML-A52	GCA_008570185.1	TRUE
BIOML-A60	GCA_008570215.1	TRUE
BIOML-A57	GCA_008570225.1	TRUE
BIOML-A54	GCA_008570235.1	TRUE
BIOML-A58	GCA_008570245.1	TRUE
BIOML-A55	GCA_008570275.1	TRUE
BIOML-A51	GCA_008570315.1	TRUE
BIOML-A53	GCA_008570325.1	TRUE
BIOML-A50	GCA_008570355.1	TRUE
BIOML-A49	GCA_008570365.1	TRUE
BIOML-A48	GCA_008570375.1	TRUE
BIOML-A47	GCA_008570415.1	TRUE
BIOML-A46	GCA_008570435.1	TRUE
BIOML-A44	GCA_008570445.1	TRUE
BIOML-A45	GCA_008570475.1	TRUE
BIOML-A43	GCA_008570485.1	TRUE
BIOML-A42	GCA_008570495.1	TRUE
BIOML-A40	GCA_008570535.1	TRUE
BIOML-A41	GCA_008570545.1	TRUE
BIOML-A39	GCA_008570565.1	TRUE
BIOML-A37	GCA_008570585.1	TRUE
BIOML-A38	GCA_008570605.1	TRUE
BIOML-A36	GCA_008570635.1	TRUE
BIOML-A35	GCA_008570645.1	TRUE
BIOML-A34	GCA_008570655.1	TRUE
BIOML-A33	GCA_008570695.1	TRUE
BIOML-A32	GCA_008570715.1	TRUE
BIOML-A31	GCA_008570735.1	TRUE
BIOML-A30	GCA_008570745.1	TRUE
BIOML-A29	GCA_008570755.1	TRUE
BIOML-A28	GCA_008570795.1	TRUE
BIOML-A27	GCA_008570805.1	FALSE
BIOML-A26	GCA_008570815.1	FALSE
BIOML-A25	GCA_008570835.1	FALSE
BIOML-A24	GCA_008570875.1	FALSE
BIOML-A21	GCA_008570885.1	FALSE
BIOML-A22	GCA_008570905.1	FALSE
BIOML-A23	GCA_008570915.1	FALSE
BIOML-A20	GCA_008570955.1	FALSE
BIOML-A19	GCA_008570975.1	FALSE
BIOML-A17	GCA_008570985.1	FALSE
BIOML-A16	GCA_008570995.1	FALSE
BIOML-A18	GCA_008571015.1	FALSE
BIOML-A15	GCA_008571055.1	FALSE
BIOML-A14	GCA_008571075.1	FALSE
BIOML-A11	GCA_008571085.1	FALSE
BIOML-A13	GCA_008571095.1	FALSE
BIOML-A10	GCA_008571105.1	FALSE
BIOML-A7	GCA_008571155.1	FALSE
BIOML-A8	GCA_008571165.1	FALSE
BIOML-A4	GCA_008571185.1	TRUE
BIOML-A6	GCA_008571195.1	FALSE
BIOML-A5	GCA_008571215.1	TRUE
BIOML-A9	GCA_008571265.1	FALSE
BIOML-A3	GCA_008571275.1	TRUE
BIOML-A1	GCA_008571285.1	TRUE
BIOML-A2	GCA_008571295.1	TRUE
BIOML-A12	GCA_008829725.1	FALSE
AD135F_2B	GCA_009024655.1	TRUE
TL139C_2B	GCA_009025495.1	TRUE
HAP130N_1B	GCA_009025695.1	TRUE
HAP130N_3B	GCA_009025705.1	TRUE
COR2-248-WT-1	GCA_012844105.1	TRUE
FDAARGOS_763	GCA_013267555.1	FALSE
P796	GCA_013327815.1	TRUE
PP971	GCA_013327835.1	TRUE
BFR_KZ04	GCA_013694025.1	TRUE
BFR_KZ05	GCA_013867505.1	TRUE
BFR_KZ12	GCA_014042405.1	TRUE
BFR_KZ11	GCA_014042415.1	TRUE
BFR_KZ08	GCA_014042445.1	TRUE
BFR_KZ09	GCA_014042455.1	FALSE
BFR_KZ10	GCA_014042465.1	TRUE
BFR_KZ06	GCA_014042505.1	TRUE
BFR_KZ07	GCA_014042525.1	TRUE
CNM20180471	GCA_014639005.1	FALSE
	GCA_014845805.1	TRUE
GB-124	GCA_014893755.1	TRUE
20200206	GCA_015070945.1	FALSE
1001271B_151109_A3	GCA_015547555.1	FALSE
BSD2780061689_150309_H4	GCA_015548495.1	FALSE
1001175B_160314_C3	GCA_015548595.1	TRUE
BSD2780061687_150420_F6	GCA_015548825.1	TRUE
1001099B_141217_C6	GCA_015550765.1	FALSE
1001254J_160919_G3	GCA_015551365.1	TRUE
1001095H_141210_E11	GCA_015553295.1	TRUE
1001285H_161024_D4	GCA_015553495.1	TRUE
D54t1_190329_B1	GCA_015553755.1	TRUE
J1101437_171009_F3	GCA_015556305.1	TRUE
BSD2780120874b_170522_C6	GCA_015558985.1	TRUE
J1101004_170508_F3	GCA_015560515.1	TRUE
D33t1_170424_C9	GCA_015669295.1	FALSE
1001136B_160425_F11	GCA_015669435.1	TRUE
CMU103	GCA_015831745.1	TRUE
CMU36	GCA_015831765.1	TRUE
FDAARGOS_1025	GCA_016623685.1	TRUE
DK1985	GCA_016864615.1	TRUE
FDAARGOS_1222	GCA_016888645.1	FALSE
FDAARGOS_1225	GCA_016889925.1	TRUE
	GCA_018369215.1	TRUE
MCC108	GCA_018786025.1	TRUE
	GCA_019013355.1	FALSE
MSK.7.6	GCA_019041735.1	FALSE
MSK.8.18	GCA_019041775.1	FALSE
MSK.7.8	GCA_019041875.1	FALSE
MSK.16.58	GCA_019130335.1	TRUE
MSK.16.53	GCA_019130425.1	TRUE
MSK.13.23	GCA_019131615.1	FALSE
MSK.10.5	GCA_019131915.1	FALSE
S82	GCA_019583405.1	FALSE
FSDTAELJB1	GCA_019633805.1	TRUE
FSHXHZ1E1	GCA_019633825.1	TRUE
FSXLVWS1E1	GCA_019633835.1	TRUE
FSXLVWS5E1	GCA_019633845.1	TRUE
FSDLZ51B2	GCA_019633885.1	TRUE
FGXGL56E2	GCA_019633905.1	TRUE
FBJ31K10	GCA_019633925.1	TRUE
FJNDD6M5	GCA_019633945.1	TRUE
FJSWX11BF	GCA_019633955.1	TRUE
FSDTA-HCK-B8	GCA_019733435.1	FALSE
16751	GCA_019915805.1	TRUE
3130	GCA_019915815.1	FALSE
CZE60	GCA_019915825.1	FALSE
16997	GCA_019915865.1	TRUE
	GCA_020026255.1	TRUE
BFG-1	GCA_020091565.1	TRUE
FDAARGOS_1512	GCA_020097275.1	TRUE
P16.G1	GCA_020256545.1	TRUE
P16.H3	GCA_020256775.1	TRUE
P16.C3	GCA_020256805.1	TRUE
P16.F3	GCA_020256835.1	TRUE
P16.H2	GCA_020256865.1	TRUE
P16.A3	GCA_020256905.1	TRUE
P16.A4	GCA_020256925.1	TRUE
P15.E8	GCA_020256935.1	TRUE
P16.A1	GCA_020256985.1	TRUE
P15.C8	GCA_020257085.1	TRUE
P15.A8	GCA_020257125.1	TRUE
P15.D8	GCA_020257155.1	TRUE
FDAARGOS_1511	GCA_020297425.1	TRUE
FDAARGOS_1514	GCA_020297435.1	TRUE
FDAARGOS_1513	GCA_020297545.1	TRUE
FDAARGOS_1515	GCA_020297585.1	TRUE
	GCA_901212445.1	TRUE
Aw-18	GCA_901485015.1	FALSE
	GCA_902364655.1	TRUE
	GCA_902374115.1	TRUE
	GCA_903181445.1	FALSE
	GCA_905188165.1	TRUE
	GCA_905207945.1	FALSE
	GCA_003112515.1	FALSE
	GCA_000025985.1	TRUE
	GCA_900445515.1	TRUE
	GCA_000009925.1	TRUE
	GCA_900624785.1	FALSE
3_1_12	GCA_000157015.1	FALSE
	GCA_000210835.1	TRUE
232.1	GCA_000495435.3	FALSE
CL03T00C08	GCA_000273095.1	TRUE
CL03T12C07	GCA_000273115.1	TRUE
CL03T12C07	GCA_018292185.1	TRUE
CL05T00C42	GCA_000269525.1	FALSE
CL05T00C42	GCA_000273765.1	FALSE
CL05T12C13	GCA_000273135.1	FALSE
CL07T00C01	GCA_000263115.1	TRUE
CL07T12C05	GCA_000273155.1	TRUE
HMW 610	GCA_000297695.1	FALSE
HMW 615	GCA_000297735.1	FALSE
HMW 616	GCA_000297755.1	FALSE
	GCA_000613425.1	TRUE
	GCA_000434095.1	FALSE
	GCA_000432495.1	FALSE
	GCA_000599205.1	TRUE
	GCA_000598785.2	TRUE
	GCA_000598525.1	TRUE
	GCA_000598645.1	TRUE
	GCA_000598625.1	TRUE
	GCA_000598985.1	TRUE
	GCA_000598805.1	TRUE
	GCA_000598505.1	FALSE
	GCA_000599085.1	TRUE
	GCA_000598245.1	TRUE
	GCA_000598905.1	FALSE
2-F-2 # 4	GCA_000598825.1	FALSE
	GCA_000598285.1	FALSE
	GCA_000598145.1	FALSE
	GCA_000598225.1	FALSE
	GCA_000598405.1	FALSE
	GCA_000598385.1	TRUE
3725 D9 ii	GCA_000699685.1	FALSE
	GCA_000598465.1	TRUE
	GCA_000598205.1	FALSE
	GCA_000598445.1	TRUE
	GCA_000599105.1	TRUE
	GCA_000598665.1	TRUE
	GCA_000599145.2	TRUE
	GCA_000598265.1	TRUE
	GCA_000598885.1	TRUE
	GCA_000598685.2	TRUE
	GCA_000599285.2	TRUE
	GCA_000598705.1	TRUE
	GCA_000598585.1	TRUE
	GCA_000599165.2	FALSE
	GCA_000598565.1	FALSE
	GCA_000598925.1	FALSE
	GCA_000598185.2	TRUE
	GCA_000598965.1	TRUE
	GCA_000601115.1	TRUE
	GCA_000598945.1	TRUE
	GCA_000598725.1	FALSE
	GCA_000598845.1	FALSE
	GCA_000598305.1	TRUE
	GCA_000598325.1	TRUE
	GCA_000599065.2	TRUE
	GCA_000598605.1	TRUE
	GCA_000598345.1	TRUE
	GCA_000598165.1	TRUE
	GCA_000599185.2	TRUE
	GCA_000598365.1	FALSE
	GCA_000598485.1	TRUE
	GCA_000599225.1	TRUE
	GCA_000601015.1	TRUE
	GCA_000599385.1	TRUE
	GCA_000599045.1	TRUE
	GCA_000599245.1	TRUE
	GCA_000601075.2	TRUE
	GCA_000599005.1	TRUE
	GCA_000598745.1	TRUE
	GCA_000599325.1	TRUE
	GCA_000599025.1	TRUE
	GCA_000599125.1	TRUE
	GCA_000599345.1	TRUE
	GCA_000601055.1	TRUE
	GCA_000599305.1	TRUE
	GCA_000598765.2	TRUE
	GCA_000599365.1	TRUE
	GCA_000598865.1	TRUE
	GCA_000598425.1	FALSE
	GCA_000599265.1	TRUE
	GCA_000598545.2	TRUE
	GCA_000601035.1	TRUE
	GCA_000601095.1	TRUE

### Sheet: Supplementary Table 3
Supplementary Table 3
Genomic alterations in B. fragilis Producer strains isolated following co-colonization of mice. Related to Fig. 3.
Mouse experiement - Producer (WT) vs Resistant (∆tssCB-clpV)	Clone ID	Mutation Position	Locus tag	Mutation	Gene description
	12.26	336539	BF9343_RS01340	P756S (C→T)	TonB-dependent receptor
		3240042	BF9343_RS13310/BF9343_RS13315	deletion 32bp intergenic region	Tsr19 Family tyrosine-type DNA invertase/undecaprenyl-phosphate glucose phosphotransferase
		1,087,351-1,087,460	BF9343_RS04090/BF9343_RS04095	Deletion 110bp	FecR family protein/TonB-dependent recpetor
Mouse experiement - Producer WT vs Resistant (∆tssC)	1.41	840825	BF9343_RS03200-BF9343_RS0305 Intergenic region	A→C	GH92 family glycosyl hydrolase/multidrug efflux MFS transporter
		1,087,351-1,087,477	BF9343_RS04090/BF9343_RS04095	deletion 127bp	FecR family protein/TonB-dependent recpetor
		3417981	BF9343_RS14085	L673F (C→T)	TonB-dependent receptor
	5.46	840825	BF9343_RS03200-BF9343_RS0305 Intergenic region	A→C	GH92 family glycosyl hydrolase/multidrug efflux MFS transporter
		1,087,351-1,087,443	BF9343_RS04090/BF9343_RS04095	deletion 93bp	FecR family protein/TonB-dependent recpetor

### Sheet: Supplementary Table 4
Supplementary Table 4
Strains, plasmids and primers used in this study
Bacterial strains	Description	Purpose	Reference
Bacteroides
B. fragilis NCTC 9343 ∆tdk	ATCC25285 Parental strain with deletion of BF9343_0556, FUdRR	Parental strains	PMID: 26957597
B. thetaiotaomicron VPI-5482 att::pNBU2-tetQ-BC01	Insertion of a tetracycline cassette in att site, TetR	Interbacterial competition	This study
B. fragilis NCTC 9343 ∆tdk∆tssC	Deletion in BF9343_1941, FUdRR	T6SS inactive strains	PMID: 26957597
B. fragilis NCTC 9343 ∆tdk∆tssC att::pNBU2-bla-ermGb	Deletion in BF9343_1941 and insertion of an ermGb resistance cassette in att site, FUdRR ErmR	Interbacterial competition	PMID:﻿31666699
B. fragilis NCTC 9343 ∆tdk att::pNBU2-tetQ-BC01	Parental strain with insertion of a tetQ with BC01 barcode casette in att site, FUdRR TetR	T6SS producer strain, interbacterial competition, and mouse experiment	This study
B. fragilis NCTC 9343 ∆tdk att::pNBU2-bla-ermGb	Parental strain with insertion of a ermGb resistance cassette in att site FUdRR ErmR	T6SS producer strain, interbacterial competition, and mouse experiment	PMID:﻿31666699
B. fragilis NCTC 9343 ∆tdk ∆tssBC-clpV	Deletion in BF9343_1940-1941-1942, FUdRR	T6SS inactive strains	This study
B. fragilis. NCTC 9343 ∆tdk ∆tssBC-clpV att::pNBU2-bla-ermGb	Deletion in BF9343_1940-1941-1942 and insertion of an ermGb resistance cassette in att site, FUdRR ErmR	Interbacterial competition	This study
B. fragilis NCTC 9343 ∆tdk ∆btei1	Deletion in BF9343_1937-6, FUdRR	T6SS sensitive strains	PMID: 26957597
B. fragilis NCTC 9343 ∆tdk ∆E-I ∆tssBC-clpV	Deletion in BF9343_1937-6, BF9343_1940-1941-194, and BF_9343_1928-6, FUdRR	T6SS inactive, T6SS sensitve strains	This study
B. fragilis NCTC 9343 ∆tdk ∆E-I ∆tssBC-clpV att::pNBU2-bla-erm-Gb	Deletion in BF9343_1937-6, BF9343_1940-1941-194, and BF_9343_1928-6, and insertion of an ermGb resistance cassette in att site, FUdRRErmR	Interbacterial competition	This study
B. fragilis NCTC 9343 ∆tdk ∆tssBC-clpV att::pNBU2-tetQ-BC14	Deletion in BF9343_1940-1941-1942 and insertion of an tetQ with BC14 barcode cassette in att site, FUdRR TetR	Mouse experiment	This study
B. fragilis NCTC 9343 ∆tdk ∆E-I ∆tssBC-clpV att::pNBU2-tetQ-BC16	Deletion in BF9343_1937-6, BF9343_1940-1941-194, and BF_9343_1928-6, and insertion of an tetQ with BC16 barcode cassette in att site, FUdRRTetR	Mouse experiment	This study
B. fragilis NCTC 9343 ∆tdk ∆tssC att::pNBU2-tetQ-BC14	Deletion in BF9343_1941 and insertion of an tetQ with BC14 barcode cassette in att site, FUdRR TetR	Mouse experiment	This study
B. fragilis NCTC 9343 ∆tdk att::pNBU2-tetQ-BC01 evolved	Clone isolated from mouse experiment (WT mix with ∆tssC-Fig. S5)(mouse #1)-Clone 1.41. We have the whole genome sequencing	Mouse experiment	This study
B. fragilis NCTC 9343 ∆tdk att::pNBU2-tetQ-BC01 evolved	Clone isolated from group mouse experiment (WT mix with ∆tssC-Fig. S5) (mouse #5)-Clone 5.46.	Mouse experiment	This study
B. fragilis NCTC 9343 ∆tdk att::pNBU2-tetQ-BC01 evolved	Clone isolated from group 2 mouse experiment (WT mix with ∆BF_1940-1942 Fig. 4) (mouse #4)-Clone 12.16	Mouse experiment	This study
B. thetaiotaomicron VPI-5482 att::pNBU2-bla-Erm-Gb	Insertion of a ermGb cassette in att site, ErmR	Interbacterial competition	PMID:﻿31666699
Escherichia coli
Escherichia coli S17-1 λ pir	thi pro hdsR hdsM+ recA, chromosomal insertion of RP4-2(Tc::Mu Km::Tn7) , AmpS	Mating with B. fragilis	PMID: 6340113
Plasmids
pNBU2-bla-ErmGb	Integration of antibiotic resistance in att sites, ErmR(CarbenicillinR)	Interbacterial competition	PMID:18611383
pNBU2-tetQ-BC01	Integration of antibiotic resistance with BC01 barcode in att sites, TetR(CarbenicillinR)	Interbacterial competition, Mouse experiment	PMID: 18996345
pNBU2-tetQ-BC14	Integration of antibiotic resistance with BC14 barcode in att sites, TetR(CarbenicillinR)	Mouse experiment	PMID: 18996345
pNBU2-tetQ-BC16	Integration of antibiotic resistance with BC16 barcode in att sites, TetR(CarbenicillinR)	Mouse experiment	PMID: 24439897
pExchange-tdk	Suicidal vector pKNOCK-bla-ermGb containing tdk gene, ErmR(CarbenicillinR)	Mutants construction in B. fragilis	PMID: 18611383
pExchange_tdk_BF9343_1928-6	Deletion construct carrying 1kb flanks around BF9343_1928-6, ErmR, FUdRS (CarbenicillinR)	Deletion of btei2 genes	PMID: 26957597
pLBG13	Suicidal vector carrying aTC-inducible expression of ssBfe1, ErmR(CarbenicillinR)	Mutants construction in B. fragilis	PMID: 31409684
pLBG13-DtssBC-clpV	Deletion construct carrying around 1kb flank around BF9343_1940-1942,ErmR(CarbenicillinR)	Deletion of tssBC-clpV	This study
Primers	Primers sequences 5'-3'	Purpose	Reference
BF_att1_F	catagccaacacgctatcagcc	Verification of pNBU2 insertion	PMID: 26957597
BF_att1_R	cacctgatcggtctgtagtccg	Verification of pNBU2 insertion	PMID: 26957597
BF_att2_F	ggtcgggaaagttatcttcctcttg	Verification of pNBU2 insertion	PMID: 26957597
BF_att2_R	caggctcgccaaatagcgacag	Verification of pNBU2 insertion	PMID: 26957597
Erm-F	aatgaacaaagtaaatataaaagatagtca	Amplification of ermGb casette to confirm its integration	This study
Erm-R	ttagccgttaaatattttataactattaaat	Amplification of ermGb casette to confirm its integration	This study
BC01-F	atgtcgccaattgtcactttctca	Barcode amplification for qPCR	PMID: 18996345
BC14-F	ggcacgccattcttcatctaactg	Barcode amplification for qPCR	PMID: 18996345
BC16-F	gtttatccgtaactagcagtaacc	Barcode amplification for qPCR	PMID: 24439897
UNIV-R	cacaatatgagcaacaaggaatcc	Barcode amplification for qPCR	PMID: 18996345
Left Arm del 1942-1940_fwd	taagattagcattatgagtgttattgtagattatttaacccagtg	Deletion of tssBC-clpV	This study
Left Arm del 1942-1940_rev	aagacaaatgtgataaaatgaagatactatgtttg	Deletion of tssBC-clpV	This study
Right Arm del 1942-1940_fwd	cattttatcacatttgtcttttttgtttttaagc	Deletion of tssBC-clpV	This study
Right Arm del 1942-1940_rev
	actggaagataggcaattagtcacaggagactatatgg	Deletion of tssBC-clpV	This study
